# SWARM resolves nanopore signal interference between RNA modification types and reveals splicing-shaped pseudouridylation

**DOI:** 10.64898/2025.12.18.695332

**Authors:** Stefan Prodic, Alice Cleynen, Shafi Mahmud, Akanksha Srivastava, Agin Ravindran, Madhu Kanchi, Arash Hajizadeh Dastjerdi, Aditya J. Sethi, Miona Ćorović, Ronit Jain, Marco Guarnacci, Gabriela Santos-Rodriguez, Grazi Vieira, Thomas Preiss, Robert J. Weatheritt, Rippei Hayashi, Gaetan Burgio, Nicole M. Martinez, Nikolay E. Shirokikh, Eduardo Eyras

**Affiliations:** EMBL Australia Partner Laboratory Network at the Australian National University, Canberra, ACT 2601, Australia; The Shine-Dalgarno Centre for RNA Innovation, The John Curtin School of Medical Research, Australian National University, Canberra, ACT 2601, Australia; The Centre for Computational Biomedical Sciences, The John Curtin School of Medical Research, Australian National University, Canberra, ACT 2601, Australia; France-Australia Mathematical Sciences and Interactions ANU - CNRS International Research Laboratory, Canberra, Australia; Institute of Molecular Biology (IMB), 55128 Mainz, Germany; Department of Chemical and Systems Biology, Stanford University, Stanford, CA 94305, USA; School of Biotechnology and Biomolecular Sciences, University of New South Wales, 2052 Sydney, Australia; EMBL Australia Partner Laboratory Network at the Garvan Institute of Medical Research, 2010 Sydney, Australia; Department of Developmental Biology, Stanford University, Stanford, CA 94305, USA; Sarafan ChEM-H Institute, Stanford University, Stanford, CA 94305, USA; Chan Zuckerberg Biohub, San Francisco, CA 94158, USA; Australian Centre for RNA Therapeutics in Cancer, School of Human Sciences, The University of Western Australia, Perth, WA

**Author notes:** These authors contributed equally (Alice Cleynen, Shafi Mahmud, Akanksha Srivastava).

## Abstract

Nanopore direct RNA sequencing promises to decode the epitranscriptome by detecting multiple modifications on individual RNA molecules, but its potential for biological discovery is hampered by high false-positive rates. We present SWARM, an AI-based framework designed to overcome this fundamental limitation. Its key innovation is a crosstalk-aware training strategy that incorporates non-target modifications and orthogonally validated cellular signals, enabling high-precision detection of m6A, pseudouridine (Ψ), and m5C at single-nucleotide and single-molecule resolution. Using rigorous *in vitro* and cellular RNA benchmarks, SWARM outperforms existing tools and maintains strong agreement with orthogonal methods. Applying SWARM across mammalian tissues reveals thousands of novel modification sites with confirmed motifs and localisation patterns. Our high-resolution multi-tissue modification map revealed no evidence of widespread m6A-Ψ interplay in predominant writer contexts, challenging models of a coordinated epitranscriptomic code. We further discovered a previously unrecognised splicing-shaped mode of Ψ deposition, whereby TRUB1-mediated pseudouridylation preferentially occurs after exon-exon ligation, consistent with local RNA structure stabilisation. SWARM provides a robust, universally applicable tool for epitranscriptome discovery.
