## Supplementary Table 1 for "SWARM resolves nanopore signal interference between RNA modification types and reveals splicing-shaped pseudouridylation"

### Sheet: Sheet1
construct	sequence
IVT-m-1 from pUC57-mini-m-1-IVT	GAAATTAATACGACTCACTATAGGGAGACCACAACACTGACACGCTGTCCTTTCCCTATTAACACTAAAGGACACTATAAAGAGACCCTTTCGATTTAAGGCTGTTTTGCTTGTCCAGCCTATTCTTTTTACTGGCTTGGGTCTGTCGCGGTGCCTGAAGCTGTCCCCGAGCCACGCTTCCTGCTTTCCCGGGCTTGCTGCTTGCGTGTGCTTGCTGTGGGCAGCTTGTGACAACTGGGCGCTGTGACTTTGCTGCGTGTCAGACGTTTTTCCCGATTTCCCCGAGGTGTCGTTGTCACACCTGTCCCGGTTGGAATGGTGGAGCCAGCTGTGGTTGAGGGCCACCTTATTTCGGCTCACTTTTTTTTTTTTTTTTTCTCTTGGAGTCCCGAACCTCCG…
IVT-m-2 from pUC57-mini-m-2-IVT	GAAATTAATACGACTCACTATAGGGAGACCACAACGTGCGTGTGCTCGCGGACGGGTTTTGTCGGACCCCGACGGGGTCGGTCCGGCCGCATGCACTCTCCCGTTCCGCGCGAGCGCCCGCCCGGCTCACCCCCGGTTTGTCCTCCCGCGAGGCTCTCCGCCGCCGCCGCCTCCTCCTCCTCTCTCGCGCTCTCTGTCCCGCCTGGTCCTGTCCCACCCCCGACGCTCCGCTCGCGCTTCCTTACCTGGTTGATCCTGCCAGGTAGCATATGCTTGTCTCAAAGATTAAGCCATGCATGTCTAAGTACGCACGGCCGGTACAGTGAAACTGCGAATGGCTCATTAAATCAGTTATGGTTCCTTTGGTCGCTCGCTCCTCTCCTACTTGGATAACTGTGG…
IVT-m-3 from pUC57-mini-m-3-IVT	GAAATTAATACGACTCACTATAGGGAGACCACAACGCGAGGGCGAGAACGGAGAGAGGTGGTATCCCCGGTGGCGTTGCGAGGGAGGGTTTGGCGTCCCGCGTCCGTCCGTCCCTCCCTCCCTCGGTGGGCGCCTTCGCGCCGCACGCGGCCGCTAGGGGCGGTCGGGGCCCGTGGCCCCCGTGGCTCTTCTTCGTCTCCGCTTCTCCTTCACCCGGGCGGTACCCGCTCCGGCGCCGGCCCGCGGGACGCCGCGGCGTCCGTGCGCCGATGCGAGTCACCCCCGGGTGTTGCGAGTTCGGGGAGGGAGAGGGCCTCGCTGACCCGTTGCGTCCCGGCTTCCCTGGGGGGGACCCGGCGTCTGTGGGCTGTGCGTCCCGGGGGTTGCGTGTGAGTAAGA…
IVT-m-4 from pUC57-mini-m-4-IVT	GAAATTAATACGACTCACTATAGGGAGACCACAACCAGGGGAATCCGACTGTTTAATTAAAACAAAGCATCGCGAAGGCCCGCGGCGGGTGTTGACGCGATGTGATTTCTGCCCAGTGCTCTGAATGTCAAAGTGAAGAAATTCAATGAAGCGCGGGTAAACGGCGGGAGTAACTATGACTCTCTTAAGGTAGCCAAATGCCTCGTCATCTAATTAGTGACGCGCATGAATGGATGAACGAGATTCCCACTGTCCCTACCTACTATCCAGCGAAACCACAGCCAAGGGAACGGGCTTGGCGGAATCAGCGGGGAAAGAAGACCCTGTTGAGCTTGACTCTAGTCTGGCACGGTGAAGAGACATGAGAGGTGTAGAATAAGTGGGAGGCCCCCGGCGCCC…
IVT-i-1 from pUC57-mini-i-1	GGGAGACCACAACTCCGGCTGTGGAAGTCGATGAATCAAAAACCTTGGACCCTATCTCACAACGAACGAGTAATCCTGCGTGGGACTACAAAGTCGTTTTCGTGGACCAGGCCTCGACCTCCCAAGCATATGGGGACGTCGCTCAAATCCACAGTAGACTATCTATTAACTAATTGTGGATCGATGCTGACGCTACCCAGGTCTAGTTCGAGCCAATAATGTGCTACGTCGCGAAAGCCAAACAACGCTAACACCCTATCGTTCATTTGATACGTAACATCAATCACCTTGCAACTAGCTCGAACGGTATGGTTCAACGAGGGTGTTAGGCAGCGAACAACCCAGAGCGTTTATCATACCATATGCTCAACATACTTCCAGAGAGTCTGTTGGTCTAAC…
IVT-i-2 from pUC57-mini-i-2	GGGAGACCACAACCAGAAGCGGATTATGGGGGCGCCATTATCGCGCGCGTGCTACCCTGAATGATACAGAGCGTGTGTCCACGTCGAGCTGTTGCGTAAGTCGTCAGCATACGTCCCTTGGACCGTGCATATTCCTCAGTCACTACTTTCTAGACTCAATATCTTTCGATGCTCCCGTCGATCAAGTAACTCGCTGTCTCGCTCTGTGAGAGCAATAGCGCCTCGAGCTAAATGCCGACGCAAGGGGAATCATAGGAAAAGCCAGCAAAGCCCCTAAAAAAACGAGCATGGCTGTCATCGCTTGGGAGATTCGGGACTTAACAACGTCAGGCTAAGGGTAAAGGTTGGCCGTGTTAACCAGTTGCTCGGTCATGTCTCCGCTACCTGTGATCATATCGA…
IVT-i-3 from pUC57-mini-i-3	GGGAGACCACAACCGCAGAGTTAGTGGCGCTGGCATGTGGTAACCAAAACGGTCGTGATGATGCGTTCTCTTCCGAATTTGTCCTCATACAGAGGGAGCTAACCTTATTTCCAGTCTTAAGCGAGACTCGCAAGAAGGCATCGTTGCACACTAGATTGATTCAATGCAAAAGCAGACGAAAGGATAAGAGTGTCTTTCTATATTGCATCATGCCGTCTTCGAATGATCGGCTAATCTACACATAGCCGGCCGCGCCAGTTGTCTCTCTGCCAAACGATTATGTAGGGCTCTCGGCAGGATCACTTATCTGAGACGCGAAGTTCCATAATTTTAGGATTCGACGCAATTGGTACGCACGGGGTTTTGAATGTAACTGTCCGGACTGGTGGAGTGAGTTGC…
IVT-i-4 from pUC57-mini-i-4	GGGAGACCACAACCCGAGACTCTCGCCCCTCGAAGCGATCCACCCCGCATCCTAAACCCAGTCAAACTCCTGGACCGCGCTCCCTTGAGACTAGGCGATGCTCCCTCGCCGTGGTGTTTTCTCTAGCGGTATAGCGCTTCTGTCTTCCTATGGGCCGACTAGAATGACTGTCATCACTGGCATGGCATCAAGGGCCAACCTGCGTGGTCTGATTAGCTTGGTTAGGGGCTTGCCGATGTATTTAGCGCGCGTTTCGAAACAGCGGTTTCAACATTGGCCATAGCTACCTACGAATCCCTACGATTGATACACGGTCGGGACAAATGATCCGACCAAGGTGCCTCACTGGTGGGAAGTCTAGATTCATCCGTGGGACATCGGACAGTCCTCCGTTATGCG…
