## Supplementary Table 2 for "SWARM resolves nanopore signal interference between RNA modification types and reveals splicing-shaped pseudouridylation"

### Sheet: Sheet1
		IVT multi		IVT single		mRNA		rRNA		tRNA
Modification	Chemistry	positive	negative	positive	negative	positive	negative	positive	negative	positive	negative
m6A	SQK-RNA002	644408	646342	74054	74224	56512	56512	-	-	-	-
m6A	SQK-RNA004	647968	642643	74047	73359	209168	209168	-	-	-	-
Pseudouridine	SQK-RNA002	602965	612587	79254	80132	-	-	172806	172806	-	-
Pseudouridine	SQK-RNA004	612387	607068	80059	79295	-	-	160819	160819	85815	85815
m5C	SQK-RNA002	643670	648985	70766	70996	-	-	-	-	-	-
m5C	SQK-RNA004	646520	641456	71080	70389	-	-	-	-	59343	59343
