## Supplementary Table 3 for "SWARM resolves nanopore signal interference between RNA modification types and reveals splicing-shaped pseudouridylation"

### Sheet: Sheet1
Supp. Table 3 legend
Kit	Modification	Context	Cutoff	FPR (false positive rate)	Precision	Recall
RNA002	m6A	all-context	0.999953	0.001	0.53935	0.418546
RNA002	m6A	DRACH-only	0.9972	0.001	0.876472	0.538641
RNA004	m6A	all-context	1	0.001	0.214779	0.0338264
RNA004	m6A	DRACH-only	0.999999	0.001	0.867193	0.345118
RNA002	Ψ	all-context	0.9943	0.001	0.0409443	0.0797414
RNA002	Ψ	PUS7-TRUB1-only	0.9925	0.001	0.452381	0.192893
RNA004	Ψ	all-context	1	0.001	0.0162684	0.049948
RNA004	Ψ	PUS7-TRUB1-only	1	0.001	0.385965	0.210191
RNA002	m5C	all-context	0.999969	0.001	0.00112718	0.00556586
RNA002	m5C	NSUN6-only	0.99981	0.001	0.0408163	0.0114943
RNA004	m5C	all-context	1	0.001	0.000973236	0.00837404
RNA004	m5C	NSUN6-only	0.988	0.001	0.0612245	0.00136498
