## Supplementary Table 6 for "SWARM resolves nanopore signal interference between RNA modification types and reveals splicing-shaped pseudouridylation"

### Sheet: MFE_spliced-unspliced
Species	Chromosome	Position	MFE_spliced	MFE_unspliced	Nascent_RNA_tested
Bovine	3	59898072	-1.3	-0.4	FALSE
Bovine	4	63979309	-1.9	-1.9	FALSE
Bovine	11	98373450	0	0	FALSE
Bovine	14	1521166	-1.6	-1.1	FALSE
Bovine	25	35413299	0	-3.8	FALSE
Bovine	27	15725507	0	0	FALSE
Dog	1	93554635	0	0	FALSE
Dog	2	32615598	-1.7	-0.3	FALSE
Dog	3	52165568	-2.7	-0.1	FALSE
Dog	3	61565330	-2.2	0	FALSE
Dog	5	80756906	-3.1	-3.1	FALSE
Dog	8	33837938	-0.6	-0.8	FALSE
Dog	9	837913	0	0	FALSE
Dog	9	50702833	-1.6	0	FALSE
Dog	9	56620813	0	0	FALSE
Dog	10	17573005	0	0	FALSE
Dog	10	69794445	-1.5	-1.8	FALSE
Dog	12	2989565	-1.9	-0.8	FALSE
Dog	13	37270578	-1.6	-0.3	FALSE
Dog	15	40084375	0	0	FALSE
Dog	18	17189826	-0.4	-0.6	FALSE
Dog	18	51686196	-1	0	FALSE
Dog	18	55715838	0	0	FALSE
Dog	26	29359648	0	0	FALSE
Dog	31	38953758	-0.4	-0.8	FALSE
Dog	33	7087331	-2.2	-1.7	FALSE
Human	1	111234909	0	0	FALSE
Human	7	1476655	-4.4	-1.4	TRUE
Human	7	103311810	-1.7	-0.6	TRUE
Human	9	133407809	-1.6	0	FALSE
Human	15	48341582	0	0	FALSE
Human	19	48451227	-1.4	0	TRUE
Mouse	1	127423593	-3.7	-4.7	FALSE
Mouse	2	10068257	-1.4	0	FALSE
Mouse	6	72494167	-1.9	-1.9	FALSE
Mouse	7	28896686	-3.8	-2.2	FALSE
Mouse	7	29411300	-3.8	-2.2	FALSE
Rat	1	96303111	-2.8	0	FALSE
Rat	1	204388786	-3.3	0	FALSE
Rat	1	207508975	0	0	FALSE
Rat	10	13364146	-1.4	0	FALSE
Rat	13	38971933	-3.7	-4.7	FALSE

### Sheet: MFE_alternatively-spliced
Species	Chromosome	Position	Isoform	MFE
Bovine	25	35413299	ENSBTAT00000019073.4	0
Bovine	25	35413299	ENSBTAT00000044314.3	0
Bovine	25	35413299	genomic	-3.8
Dog	1	93554635	ENSCAFT00845005098.1	0
Dog	1	93554635	ENSCAFT00845005130.1	0
Dog	1	93554635	ENSCAFT00845005138.1	0
Dog	1	93554635	genomic	0
Dog	2	32615598	ENSCAFT00845005840.1	-1.7
Dog	2	32615598	ENSCAFT00845006017.1	0
Dog	2	32615598	ENSCAFT00845005961.1	-1.3
Dog	2	32615598	genomic	-0.3
Dog	10	17573005	ENSCAFT00845009558.1	0
Dog	10	17573005	ENSCAFT00845009575.1	0
Dog	10	17573005	genomic	0
Human	1	111234909	ENST00000528451.5	0
Human	1	111234909	ENST00000467038.6	0
Human	1	111234909	genomic	0
Human	7	103311810	ENST00000249269.9	-1.7
Human	7	103311810	ENST00000706438.1	-0.6
Human	7	103311810	ENST00000706440.1	-1.7
Human	7	103311810	genomic	-0.6
Human	15	48341582	ENST00000331200.8	0
Human	15	48341582	ENST00000559540.5	0
Human	15	48341582	genomic	0
Mouse	7	28896686	ENSMUST00000166419.8	-3.8
Mouse	7	28896686	ENSMUST00000069861.4	-2.2
Mouse	7	28896686	genomic	-2.2
Mouse	7	29411300	ENSMUST00000208607.2	-3.8
Mouse	7	29411300	ENSMUST00000207251.2	-2.2
Mouse	7	29411300	genomic	-2.2

### Sheet: MFE_theoretical_alt-spliced
Species	Chromosome	Position	Isoform	MFE
Human	12	132772700	ENST00000204726.9	0
Human	12	132772700	ENST00000690511.1	0
Human	12	132772700	genomic	0
Human	16	30499229	ENST00000678203.1	0
Human	16	30499229	ENST00000568987.1	0
Human	16	30499229	ENST00000563615.5	-3.6
Human	16	30499229	genomic	0
Human	16	78164186	ENST00000627394.3	0
Human	16	78164186	ENST00000566662.5	-2.2
Human	16	78164186	ENST00000562639.5	0
Human	16	78164186	ENST00000565791.1	-0.5
Human	16	78164186	genomic	0
Human	17	29082320	ENST00000527372.7	0
Human	17	29082320	ENST00000636100.1	-2
Human	17	29082320	genomic	0
Human	18	6851121	ENST00000383472.9	0
Human	18	6851121	ENST00000584287.5	0
Human	18	6851121	genomic	0
Human	19	11577061	ENST00000592828.7	0
Human	19	11577061	ENST00000695838.1	0
Human	19	11577061	ENST00000695809.1	-1.9
Human	19	11577061	ENST00000695814.1	0
Human	19	11577061	ENST00000695818.1	0
Human	19	11577061	ENST00000588625.2	0
Human	19	11577061	genomic	0
Human	19	58244047	ENST00000599227.5	-3.5
Human	19	58244047	ENST00000596597.5	-3.5
Human	19	58244047	genomic	-3.5
Human	20	44514038	ENST00000255175.5	0
Human	20	44514038	ENST00000468234.1	-1.5
Human	20	44514038	genomic	0
Human	2	165874687	ENST00000392695.6	-4.5
Human	2	165874687	ENST00000680904.1	-3.6
Human	2	165874687	genomic	-3.6
Human	2	232550738	ENST00000687222.1	0
Human	2	232550738	ENST00000690794.1	-0.2
Human	2	232550738	genomic	-0.2
Human	3	44631064	ENST00000383744.8	0
Human	3	44631064	ENST00000334075.6	-1.5
Human	3	44631064	genomic	-3.3
Human	3	5195210	ENST00000434243.5	0
Human	3	5195210	ENST00000445686.1	0
Human	3	5195210	ENST00000492751.1	-2.6
Human	3	5195210	genomic	-2.6
Human	4	151174674	ENST00000409598.8	0
Human	4	151174674	ENST00000427414.2	0
Human	4	151174674	ENST00000462257.1	-2
Human	4	151174674	genomic	0
Human	7	103311810	ENST00000249269.9	0
Human	7	103311810	ENST00000706438.1	0
Human	7	103311810	ENST00000706440.1	-1.7
Human	7	103311810	genomic	0
Human	7	131397268	ENST00000421797.6	0
Human	7	131397268	ENST00000494286.5	0
Human	7	131397268	genomic	0
Human	7	72959904	ENST00000395244.5	-0.8
Human	7	72959904	ENST00000285805.3	0
Human	7	72959904	genomic	0
Human	7	75405186	ENST00000450434.5	0
Human	7	75405186	ENST00000447409.6	-0.8
Human	7	75405186	genomic	0
Human	9	95978210	ENST00000402838.3	0
Human	9	95978210	ENST00000683991.1	-1.2
Human	9	95978210	ENST00000683350.1	0
Human	9	95978210	ENST00000682394.1	0
Human	9	95978210	ENST00000659728.1	0
Human	9	95978210	ENST00000668220.1	0
Human	9	95978210	genomic	0
Human	X	48814835	ENST00000423941.6	-0.1
Human	X	48814835	ENST00000483656.6	0
Human	X	48814835	ENST00000430858.2	0
Human	X	48814835	genomic	0
Human	X	48978314	ENST00000704103.1	0
Human	X	48978314	ENST00000473581.6	0
Human	X	48978314	genomic	0
