## Supplementary Table 7 for "SWARM resolves nanopore signal interference between RNA modification types and reveals splicing-shaped pseudouridylation"

### Sheet: Sequences
construct	sequence
2_32615598_ENSCAFT00845005840.1_control	AGGAAATCGGCTGGGGGGATGTCGGAGGCTGGACCGGCCAAGGAGGCTCCATCCTCGGGACCAAACGCACGCTGCCCGGGAAGTTTCTGGAGGACATCGCCCAGCAGATGCGCACCCACAGCATCAATGCGCTGCTCATCATCGGCGGGTTCGAGGCCTACTTGGGCCTGCTGGAGCTGTCAGCCGCCCGCGACAAGTACGAGGAGTTCTGTGTCCCCATGGTAATGGTCCCAGCCACTGTCTCCAACAACGTGCCTGGCTCCGATTTCAGCATCGGCGCGGACACCGCCCTGAACACCATCGATGCAAAAA
2_32615598_ENSCAFT00845005840.1_treated	AGGAAATCGGCTGGGGGGATGTCGGAGGCTGGACCGGCCAAGGAGGCTCCATCCTCGGGACCAAACGCACGCTGCCCGGGAAGTTTCTGGAGGACATCGCCCAGCAGATGCGCACCCACAGCATCAATGCGCTGCTCATCATCGGCGGGTTCGAGGCCTACTTGGGCCTGCTGGAGCTGTCAGCCGCCCGCGACAAGTACGAGGAGTTCTGTGTCCCCATGGTAATGGTCCCAGCCACTGTCTCCAACAACGTGCCTGGCTCCGATTTCAGCATCGGCGCGGACACCGCCCTGAACACCATGCATAGAAAAA
2_32615598_ENSCAFT00845006017.1_control	AGGAAATCGGCTGGGGGGATGTCGGAGGCTGGACCGGCCAAGGAGGCTCCATCCTCGGGACCAAACGCACGCTGCCCGGGAAGTTTCTGGAGGACATCGCCCAGCAGATGCGCACCCACAGCATCAATGCGCTGCTCATCATCGGCGGGTTCGAGGCTTTCGAGAGCTCGCTCCTGCTGGCCAAGGCGCGCGAGCAGCACCGGGAGTTTTGCGTGCCCGTGTGCGTCCTGCCCACCACCATAAGCAACAGCGTCCCGGGCACGGAGCTGAGCCTGGGCTGTGATACTAGCCTCAATGCCGTCGATGCAAAAA
2_32615598_ENSCAFT00845006017.1_treated	AGGAAATCGGCTGGGGGGATGTCGGAGGCTGGACCGGCCAAGGAGGCTCCATCCTCGGGACCAAACGCACGCTGCCCGGGAAGTTTCTGGAGGACATCGCCCAGCAGATGCGCACCCACAGCATCAATGCGCTGCTCATCATCGGCGGGTTCGAGGCTTTCGAGAGCTCGCTCCTGCTGGCCAAGGCGCGCGAGCAGCACCGGGAGTTTTGCGTGCCCGTGTGCGTCCTGCCCACCACCATAAGCAACAGCGTCCCGGGCACGGAGCTGAGCCTGGGCTGTGATACTAGCCTCAATGCCGTGCATAGAAAAA
2_32615598_genomic_control	GGCTGGGGCGGGGCGGGGGGGCCTCGGCAGGGCTGGCTGGCCTCACGTCCCCCCCAACTGCCTCTAGCACGCTGCCCGGGAAGTTTCTGGAGGACATCGCCCAGCAGATGCGCACCCACAGCATCAATGCGCTGCTCATCATCGGCGGGTTCGAGGTACGTCCCCGTGGCTGCCTCCGCGGGCCCCTTAGGACCGGAGGGCTGGGGTGAGCTGTGCGCAGGCTTCTGGGTGGGGTGGGGGCACCCCTGGGTCCCGGGACGCTGCGGCGGGGCGCTCCCCTGGTGGCAGCCGCTGACCCGGGCGATGCAAAAA
2_32615598_genomic_treated	GGCTGGGGCGGGGCGGGGGGGCCTCGGCAGGGCTGGCTGGCCTCACGTCCCCCCCAACTGCCTCTAGCACGCTGCCCGGGAAGTTTCTGGAGGACATCGCCCAGCAGATGCGCACCCACAGCATCAATGCGCTGCTCATCATCGGCGGGTTCGAGGTACGTCCCCGTGGCTGCCTCCGCGGGCCCCTTAGGACCGGAGGGCTGGGGTGAGCTGTGCGCAGGCTTCTGGGTGGGGTGGGGGCACCCCTGGGTCCCGGGACGCTGCGGCGGGGCGCTCCCCTGGTGGCAGCCGCTGACCCGGGGCATAGAAAAA
25_35413299_ENSBTAT00000019073.4_control	CCAACTTTCTGACAGAATCTTCTGACATCACTGAATACAACCCAACCCAAGGAGTGAGGATCCTGGAATTCGAGAACCCACATGTTACCAGCAACAACAAAGGCACAGGGTGTGAATTTGAGCTCTGGGATTGTGGCGGTGATCCAAAGTTCGAGTCTTGCTGGCCAGCCCTGATGAAGGACTCTCACGGAGTGGTGATCGTCTTCAACGCCGACATCCCAAGTCACCTGAAGGAAATTGAGACGTGGTATTCCTGCTTCGTCCAGCAGCAGTTCTTACAGAATACTCAGTGTCTGTTAATCGATGCAAAAA
25_35413299_ENSBTAT00000019073.4_treated	CCAACTTTCTGACAGAATCTTCTGACATCACTGAATACAACCCAACCCAAGGAGTGAGGATCCTGGAATTCGAGAACCCACATGTTACCAGCAACAACAAAGGCACAGGGTGTGAATTTGAGCTCTGGGATTGTGGCGGTGATCCAAAGTTCGAGTCTTGCTGGCCAGCCCTGATGAAGGACTCTCACGGAGTGGTGATCGTCTTCAACGCCGACATCCCAAGTCACCTGAAGGAAATTGAGACGTGGTATTCCTGCTTCGTCCAGCAGCAGTTCTTACAGAATACTCAGTGTCTGTTAATGCATAGAAAAA
25_35413299_ENSBTAT00000044314.3_control	TCGAGCTGCGCCTGAGTGGGCCCCGGACAGAGATGCTGAAGGCCAAGATCCTCTTTGTGGGGCCCTGCGAGAGTGGAAAAACCGTTTTGGCCAACTTTCTGACAGAATCTTCTGACATCACTGAATACAACCCAACCCAAGGAGTGAGGTTCGAGTCTTGCTGGCCAGCCCTGATGAAGGACTCTCACGGAGTGGTGATCGTCTTCAACGCCGACATCCCAAGTCACCTGAAGGAAATTGAGACGTGGTATTCCTGCTTCGTCCAGCAGCAGTTCTTACAGAATACTCAGTGTCTGTTAATCGATGCAAAAA
25_35413299_ENSBTAT00000044314.3_treated	TCGAGCTGCGCCTGAGTGGGCCCCGGACAGAGATGCTGAAGGCCAAGATCCTCTTTGTGGGGCCCTGCGAGAGTGGAAAAACCGTTTTGGCCAACTTTCTGACAGAATCTTCTGACATCACTGAATACAACCCAACCCAAGGAGTGAGGTTCGAGTCTTGCTGGCCAGCCCTGATGAAGGACTCTCACGGAGTGGTGATCGTCTTCAACGCCGACATCCCAAGTCACCTGAAGGAAATTGAGACGTGGTATTCCTGCTTCGTCCAGCAGCAGTTCTTACAGAATACTCAGTGTCTGTTAATGCATAGAAAAA
25_35413299_genomic_control	CTAAAAAAAAAGTGGACATATGTATATGTATTACTGATTCACTTCGCTGTACAGCAGAAACTTAACAGTGTAAATTAACTAAAAAAAACAATAAAAAATTTAAAACAAGACACAGAAACCAGAGCCACCTACCCTTCACGCCATGCAGGTTCGAGTCTTGCTGGCCAGCCCTGATGAAGGACTCTCACGGAGTGGTGATCGTCTTCAACGCCGACATCCCAAGTCACCTGAAGGAAATTGAGACGTGGTATTCCTGCTTCGTCCAGCAGCAGTTCTTACAGAATACTCAGTGTCTGTTAATCGATGCAAAAA
25_35413299_genomic_treated	CTAAAAAAAAAGTGGACATATGTATATGTATTACTGATTCACTTCGCTGTACAGCAGAAACTTAACAGTGTAAATTAACTAAAAAAAACAATAAAAAATTTAAAACAAGACACAGAAACCAGAGCCACCTACCCTTCACGCCATGCAGGTTCGAGTCTTGCTGGCCAGCCCTGATGAAGGACTCTCACGGAGTGGTGATCGTCTTCAACGCCGACATCCCAAGTCACCTGAAGGAAATTGAGACGTGGTATTCCTGCTTCGTCCAGCAGCAGTTCTTACAGAATACTCAGTGTCTGTTAATGCATAGAAAAA
7_103311810_ENST00000249269.9_control	CTGTATATGGTTTGTGAATCATCCACTGTTGCAGACATGCTACATGTTGTTCAAAAAGAATGGATGCGACTCTGTACAAGTGTCACAGAAAGTGAGGTTGCACGAGCCAGAAATCTTCTGAAAACAAACATGTTGTTGCAGCTTGATGGTTCAACTCCAATTTGTGAAGATATTGGTAGGCAAATGTTATGCTATAATAGAAGGATTCCCATCCCTGAGCTTGAAGCAAGAATTGATGCTGTGAATGCTGAGACAATTCGAGAAGTATGTACCAAATACATTTATAATAGGAGTCCAGCTACGATGCAAAAA
7_103311810_ENST00000249269.9_treated	CTGTATATGGTTTGTGAATCATCCACTGTTGCAGACATGCTACATGTTGTTCAAAAAGAATGGATGCGACTCTGTACAAGTGTCACAGAAAGTGAGGTTGCACGAGCCAGAAATCTTCTGAAAACAAACATGTTGTTGCAGCTTGATGGTTCAACTCCAATTTGTGAAGATATTGGTAGGCAAATGTTATGCTATAATAGAAGGATTCCCATCCCTGAGCTTGAAGCAAGAATTGATGCTGTGAATGCTGAGACAATTCGAGAAGTATGTACCAAATACATTTATAATAGGAGTCCAGCTAGCATAGAAAAA
7_103311810_ENST00000706438.1_control	GTGTCACAGAAAGTGAGGTTGCACGAGCCAGAAATCTTCTGAAAACAAACATGTTGTTGCAGCTTGATGGTAAAAATAAAGATATAGGTTCTGTTTTCATATGGTTGATCTGTATTCCAATAGTTAATTTTTCCTTCTCTTTAAACAGGTTCAACTCCAATTTGTGAAGATATTGGTAGGCAAATGTTATGCTATAATAGAAGGATTCCCATCCCTGAGCTTGAAGCAAGAATTGATGTAAGTAGTCCTGAGTTACTATTGGGTCATGTGTAAAAAGATCCTTGTTACAAAAGCTGAGAATCGATGCAAAAA
7_103311810_ENST00000706438.1_treated	GTGTCACAGAAAGTGAGGTTGCACGAGCCAGAAATCTTCTGAAAACAAACATGTTGTTGCAGCTTGATGGTAAAAATAAAGATATAGGTTCTGTTTTCATATGGTTGATCTGTATTCCAATAGTTAATTTTTCCTTCTCTTTAAACAGGTTCAACTCCAATTTGTGAAGATATTGGTAGGCAAATGTTATGCTATAATAGAAGGATTCCCATCCCTGAGCTTGAAGCAAGAATTGATGTAAGTAGTCCTGAGTTACTATTGGGTCATGTGTAAAAAGATCCTTGTTACAAAAGCTGAGAATGCATAGAAAAA
7_103311810_ENST00000706440.1_control	AGCTGGCCCAGCTCACTTGTCATGGCAATCTTTGCCATAGCTTTCAGTCTTTCAACACTTCCTACACAGATACAGGATTATGGGGACTGTATATGGTTTGTGAATCATCCACTGTTGCAGACATGCTACATGTTGTTCAAAAAGAATGGTTCAACTCCAATTTGTGAAGATATTGGTAGGCAAATGTTATGCTATAATAGAAGGATTCCCATCCCTGAGCTTGAAGCAAGAATTGATGCTGTGAATGCTGAGACAATTCGAGAAGTATGTACCAAATACATTTATAATAGGAGTCCAGCTACGATGCAAAAA
7_103311810_ENST00000706440.1_treated	AGCTGGCCCAGCTCACTTGTCATGGCAATCTTTGCCATAGCTTTCAGTCTTTCAACACTTCCTACACAGATACAGGATTATGGGGACTGTATATGGTTTGTGAATCATCCACTGTTGCAGACATGCTACATGTTGTTCAAAAAGAATGGTTCAACTCCAATTTGTGAAGATATTGGTAGGCAAATGTTATGCTATAATAGAAGGATTCCCATCCCTGAGCTTGAAGCAAGAATTGATGCTGTGAATGCTGAGACAATTCGAGAAGTATGTACCAAATACATTTATAATAGGAGTCCAGCTAGCATAGAAAAA
7_75405186_ENST00000447409.6_control	GCCTGGAGGGGATAGGGGGTCACACCCGTGGCCTGGTGGCCTCCCTGGACATGCAGCTGGAGCAGGCCCAGGGAACCCGGGAGCGGCTGGCCCAAGCCGAGTGTGTGCTGGAACAGTTCGGCAATGAGGACCACCATGAGTTCATCTGGTTCCACTCCATGGCCTCCAGGTAATAACCTTGGAGAGAGCTCAGCCAGGGTCTGGTGGCTGCGGGCACGGGCATCTCAGCTCCACTGGTTCCTCCATTCAGCTTAACCAGCGCCTCCCAAGCAGCTGCCTATAGCTGGCTCTATAACTGAGCCGATGCAAAAA
7_75405186_ENST00000447409.6_treated	GCCTGGAGGGGATAGGGGGTCACACCCGTGGCCTGGTGGCCTCCCTGGACATGCAGCTGGAGCAGGCCCAGGGAACCCGGGAGCGGCTGGCCCAAGCCGAGTGTGTGCTGGAACAGTTCGGCAATGAGGACCACCATGAGTTCATCTGGTTCCACTCCATGGCCTCCAGGTAATAACCTTGGAGAGAGCTCAGCCAGGGTCTGGTGGCTGCGGGCACGGGCATCTCAGCTCCACTGGTTCCTCCATTCAGCTTAACCAGCGCCTCCCAAGCAGCTGCCTATAGCTGGCTCTATAACTGAGCGCATAGAAAAA
7_75405186_ENST00000450434.5_control	TGGAGGGGATAGGGGGTCACACCCGTGGCCTGGTGGCCTCCCTGGACATGCAGCTGGAGCAGGCCCAGGGAACCCGGGAGCGGCTGGCCCAAGCCGAGTGTGTGCTGGAACAGTTCGGCAATGAGGACCACCATGAGTTCATCTGGAAGTTCCACTCCATGGCCTCCAGGTAATAACCTTGGAGAGAGCTCAGCCAGGGTCTGGTGGCTGCGGGCACGGGCATCTCAGCTCCACTGGTTCCTCCATTCAGCTTAACCAGCGCCTCCCAAGCAGCTGCCTATAGCTGGCTCTATAACTGAGCCGATGCAAAAA
7_75405186_ENST00000450434.5_treated	TGGAGGGGATAGGGGGTCACACCCGTGGCCTGGTGGCCTCCCTGGACATGCAGCTGGAGCAGGCCCAGGGAACCCGGGAGCGGCTGGCCCAAGCCGAGTGTGTGCTGGAACAGTTCGGCAATGAGGACCACCATGAGTTCATCTGGAAGTTCCACTCCATGGCCTCCAGGTAATAACCTTGGAGAGAGCTCAGCCAGGGTCTGGTGGCTGCGGGCACGGGCATCTCAGCTCCACTGGTTCCTCCATTCAGCTTAACCAGCGCCTCCCAAGCAGCTGCCTATAGCTGGCTCTATAACTGAGCGCATAGAAAAA
7_75405186_genomic_control	GTTCGGCAATGAGGACCACCATGAGTTCATCTGGGTGAGTGGACAGGGAGGCGTCCCATCCCCATACCCGCCAGGGCCTTCCCCTTCCCAACAGTGCCCTGGCTTCCCACCTTCTAGCCTTAACCTCCCTCTCTCTTGCCTTCCAGAAGTTCCACTCCATGGCCTCCAGGTAATAACCTTGGAGAGAGCTCAGCCAGGGTCTGGTGGCTGCGGGCACGGGCATCTCAGCTCCACTGGTTCCTCCATTCAGCTTAACCAGCGCCTCCCAAGCAGCTGCCTATAGCTGGCTCTATAACTGAGCCGATGCAAAAA
7_75405186_genomic_treated	GTTCGGCAATGAGGACCACCATGAGTTCATCTGGGTGAGTGGACAGGGAGGCGTCCCATCCCCATACCCGCCAGGGCCTTCCCCTTCCCAACAGTGCCCTGGCTTCCCACCTTCTAGCCTTAACCTCCCTCTCTCTTGCCTTCCAGAAGTTCCACTCCATGGCCTCCAGGTAATAACCTTGGAGAGAGCTCAGCCAGGGTCTGGTGGCTGCGGGCACGGGCATCTCAGCTCCACTGGTTCCTCCATTCAGCTTAACCAGCGCCTCCCAAGCAGCTGCCTATAGCTGGCTCTATAACTGAGCGCATAGAAAAA
Homo_sapiens_tRNA-Val-TAC-1-1_control	GGTTCCATAGTGTAGTGGTTATCACGTCTGCTTTACACGCAGAAGGTCCTGGGTTCGAGCCCCAGTGGAACCACGATGCAAAAA
Homo_sapiens_tRNA-Val-TAC-1-1_treated	GGTTCCATAGTGTAGTGGTTATCACGTCTGCTTTACACGCAGAAGGTCCTGGGTTCGAGCCCCAGTGGAACCAGCATAGAAAAA
X_48814835_ENST00000423941.6_control	GGCCCCACCTGAAGGCCTCTAACTGGTCCACCACAGGTTTCGGCCAAGGCCAAGGATATACCATCAATGTGCCTTGGAACCAGGTGGGGATGCGGGATGCTGACTACATTGCTGCTTTCCTGCACGTCCTGCTGCCAGTCGCCCTCGAGTTCCAGCCTCAGCTGGTCCTGGTGGCTGCTGGATTTGATGCCCTGCAAGGGGACCCCAAGGGTGAGATGGCCGCCACTCCGGCAGGGTTCGCCCAGCTAACCCACCTGCTCATGGGTCTGGCAGGAGGCAAGCTGATCCTGTCTCTGGAGGGCGATGCAAAAA
X_48814835_ENST00000423941.6_treated	GGCCCCACCTGAAGGCCTCTAACTGGTCCACCACAGGTTTCGGCCAAGGCCAAGGATATACCATCAATGTGCCTTGGAACCAGGTGGGGATGCGGGATGCTGACTACATTGCTGCTTTCCTGCACGTCCTGCTGCCAGTCGCCCTCGAGTTCCAGCCTCAGCTGGTCCTGGTGGCTGCTGGATTTGATGCCCTGCAAGGGGACCCCAAGGGTGAGATGGCCGCCACTCCGGCAGGGTTCGCCCAGCTAACCCACCTGCTCATGGGTCTGGCAGGAGGCAAGCTGATCCTGTCTCTGGAGGGGCATAGAAAAA
X_48814835_ENST00000430858.2_control	TCACCTTCGACCAGGACCCCAGTGTCCTCTATTTCTCCATCCACCGCTACGAGCAGGGTAGGTTCTGGCCCCACCTGAAGGCCTCTAACTGGTCCACCACAGGTTTCGGCCAAGGCCAAGGATATACCATCAATGTGCCTTGGAACCAGTTCCAGCCTCAGCTGGTCCTGGTGGCTGCTGGATTTGATGCCCTGCAAGGGGACCCCAAGGGTGAGATGGCCGCCACTCCGGCAGGGTTCGCCCAGCTAACCCACCTGCTCATGGGTCTGGCAGGAGGCAAGCTGATCCTGTCTCTGGAGGGCGATGCAAAAA
X_48814835_ENST00000430858.2_treated	TCACCTTCGACCAGGACCCCAGTGTCCTCTATTTCTCCATCCACCGCTACGAGCAGGGTAGGTTCTGGCCCCACCTGAAGGCCTCTAACTGGTCCACCACAGGTTTCGGCCAAGGCCAAGGATATACCATCAATGTGCCTTGGAACCAGTTCCAGCCTCAGCTGGTCCTGGTGGCTGCTGGATTTGATGCCCTGCAAGGGGACCCCAAGGGTGAGATGGCCGCCACTCCGGCAGGGTTCGCCCAGCTAACCCACCTGCTCATGGGTCTGGCAGGAGGCAAGCTGATCCTGTCTCTGGAGGGGCATAGAAAAA
X_48814835_genomic_control	GGGATGCTGACTACATTGCTGCTTTCCTGCACGTCCTGCTGCCAGTCGCCCTCGAGGTCCTGGGGATCTGGGGTGTGTTGGGAGGAGGAGTGGCCTTGAAGGTTAGGCTGTGAGGGTAGGTAGCCTCATGGAGTCTGTTCCCCCTTCAGTTCCAGCCTCAGCTGGTCCTGGTGGCTGCTGGATTTGATGCCCTGCAAGGGGACCCCAAGGTAAGGCAGGCTCCCTGGGGCGGCAGGTGGGTTGCATGGAGCCAGGCTGACCCTCCATGTCCCCCCAGGGTGAGATGGCCGCCACTCCGGCACGATGCAAAAA
X_48814835_genomic_treated	GGGATGCTGACTACATTGCTGCTTTCCTGCACGTCCTGCTGCCAGTCGCCCTCGAGGTCCTGGGGATCTGGGGTGTGTTGGGAGGAGGAGTGGCCTTGAAGGTTAGGCTGTGAGGGTAGGTAGCCTCATGGAGTCTGTTCCCCCTTCAGTTCCAGCCTCAGCTGGTCCTGGTGGCTGCTGGATTTGATGCCCTGCAAGGGGACCCCAAGGTAAGGCAGGCTCCCTGGGGCGGCAGGTGGGTTGCATGGAGCCAGGCTGACCCTCCATGTCCCCCCAGGGTGAGATGGCCGCCACTCCGGCAGCATAGAAAAA

### Sheet: in-vitro results
Genomic site	Gene	Site reported by	Construct	Description	MFE	SWARM_TRUB1	dorado_TRUB1	SWARM_control	dorado_control
Human tRNA:55	tRNA-Val-TAC-1-1	Mass-spec, BACS	Homo_sapiens_tRNA-Val-TAC-1-1	tRNA (valine) TRUB1 positive control	-5.8	0.947895	0.843	0.00685138	0.006
Human 7:103311810	PMPCB	BACS, nanopore (tissues, HeLa)	7_103311810_ENST00000249269.9	transcript with pU detected in total, nascent, and PlaB fractions	0.2	0.258427	0.0586	0.00310648	0.0014
			7_103311810_ENST00000706438.1	intron-retained transcript, absent pU in nascent and PlaB	0.9	0.710243	0.5132	0.00355374	0.0014
			7_103311810_ENST00000706440.1	transcript not covered in cellular data, has most stable structure	-1.7	0.954653	0.8228	0.00460224	0.003
Bovine 25:35413299	IFT22	nanopore (tissues)	25_35413299_ENSBTAT00000019073.4	transcript with higher pU level in bovine tissues	2.3	0.612859	0.5223	0.00354463	0.0024
			25_35413299_ENSBTAT00000044314.3	transcript with lower pU level in bovine tissues	2.6	0.0158954	0.0121	0.00190577	0.0007
			25_35413299_genomic	genomic sequence with most stable structure	-3.8	0.837478	0.8706	0.00262392	0.0011
Dog 2:32615598	PFKP	nanopore (tissues)	2_32615598_ENSCAFT00845005840.1	transcript with pU detected in dog tissues	-1.7	0.0469028	0.0795	0.00322293	0.0008
			2_32615598_ENSCAFT00845006017.1	transcript with pU depletion in dog tissues	1.1	0.00668847	0.0034	0.0041546	0.0024
			2_32615598_genomic	genomic sequence with weak structure	0.3	0.00360026	0.0014	0.00356383	0.0011
Human X:4881483	HDAC6	predicted from sequence+structure	X_48814835_ENST00000423941.6	predicted from sequence+structure, most stable structure	-0.1	0.154264	0.0825	0.00527556	0.0041
			X_48814835_ENST00000430858.2	predicted from sequence+structure, weaker structure	5.1	0.00849517	0.0122	0.00432281	0.0077
			X_48814835_genomic	predicted from sequence+structure, weaker structure	1	0.0113256	0.0034	0.00871876	0.0025
Human 7:75405186	TRIM73	predicted from sequence+structure	7_75405186_ENST00000447409.6	predicted from sequence+structure, most stable structure	-0.8	0.0962199	0.0486	0.00397774	0.0009
			7_75405186_ENST00000450434.5	predicted from sequence+structure, weaker structure	6.4	0.0119741	0.004	0.0107957	0.0032
			7_75405186_genomic	predicted from sequence+structure, weaker structure	6.4	0.00837603	0.0033	0.0042925	0.003
