## Supplementary Table 8 for "SWARM resolves nanopore signal interference between RNA modification types and reveals splicing-shaped pseudouridylation"

### Sheet: ONT Samples used in this study
Database	Project ID	Sample name	Source	Description	sequencing kit	Training (m6A)	Training (pU)	Training (m5C)	Testing (m6A)	Testing (pU)	Testing (m5C)	Application (m6A)	Application (pU)
ENA	PRJEB106788	IVT-NM_rep1_RNA002	This study	unmodified IVT-i	SQK-RNA002	read-level and site-level negative	read-level and site-level negative	read-level and site-level negative	/	/	/	/	/
ENA	PRJEB106788	IVT-NM_rep2_RNA002	This study	unmodified IVT-i	SQK-RNA002	read-level and site-level negative	read-level and site-level negative	read-level and site-level negative	/	/	/	/	/
ENA	PRJEB106788	IVT-NM_rep3_RNA002	This study	unmodified IVT-i	SQK-RNA002	read-level and site-level negative	read-level and site-level negative	read-level and site-level negative	/	/	/	/	/
ENA	PRJEB106788	IVT-NM_rep4_RNA002	This study	unmodified IVT-i	SQK-RNA002	read-level and site-level negative	read-level and site-level negative	read-level and site-level negative	/	/	/	/	/
ENA	PRJEB106788	IVT-NM_rep5_RNA002	This study	unmodified IVT-m	SQK-RNA002	/	read-level negative (rRNA sites)	/	read-level negative	read-level negative	read-level negative	/	/
ENA	PRJEB106788	IVT-NM_rep6_RNA002	This study	unmodified IVT-m	SQK-RNA002	/	read-level negative (rRNA sites)	/	read-level negative	read-level negative	read-level negative	/	/
ENA	PRJEB106788	IVT-ac4C_rep1_RNA002	This study	ac4C IVT-i	SQK-RNA002	read-level negative	read-level negative	read-level negative	/	/	/	/	/
ENA	PRJEB106788	IVT-ac4C_rep2_RNA002	This study	ac4C IVT-i	SQK-RNA002	read-level negative	read-level negative	read-level negative	/	/	/	/	/
ENA	PRJEB106788	IVT-ac4C_rep3_RNA002	This study	ac4C IVT-i	SQK-RNA002	read-level negative	read-level negative	read-level negative	/	/	/	/	/
ENA	PRJEB106788	IVT-pU_rep1_RNA002	This study	pseudouridine IVT-m	SQK-RNA002	/	/	/	read-level negative	read-level positive	read-level negative	/	/
ENA	PRJEB106788	IVT-pU_rep2_RNA002	This study	pseudouridine IVT-i	SQK-RNA002	read-level negative	read-level and site-level positive	read-level negative	/	/	/	/	/
ENA	PRJEB106788	IVT-pU_rep3_RNA002	This study	pseudouridine IVT-i	SQK-RNA002	read-level negative	read-level and site-level positive	read-level negative	/	/	/	/	/
ENA	PRJEB106788	IVT-pU_rep4_RNA002	This study	pseudouridine IVT-m	SQK-RNA002	/	/	/	read-level negative	read-level positive	read-level negative	/	/
ENA	PRJEB106788	IVT-pU_rep5_RNA002	This study	pseudouridine IVT-i & IVT-m	SQK-RNA002	read-level negative (IVT-i)	read-level and site-level positive (IVT-i)	read-level negative (IVT-i)	read-level negative (IVT-m)	read-level positive (IVT-m)	read-level negative (IVT-m)	/	/
ENA	PRJEB106788	IVT-pU_rep6_RNA002	This study	pseudouridine IVT-i & IVT-m	SQK-RNA002	read-level negative (IVT-i)	read-level and site-level positive (IVT-i)	read-level negative (IVT-i)	read-level negative (IVT-m)	read-level positive (IVT-m)	read-level negative (IVT-m)	/	/
ENA	PRJEB106788	IVT-m6A_rep1_RNA002	This study	m6A IVT-m	SQK-RNA002	/	/	/	read-level positive	read-level negative	read-level negative	/	/
ENA	PRJEB106788	IVT-m6A_rep2_RNA002	This study	m6A IVT-m	SQK-RNA002	/	/	/	read-level positive	read-level negative	read-level negative	/	/
ENA	PRJEB106788	IVT-m6A_rep3_RNA002	This study	m6A IVT-i & IVT-m	SQK-RNA002	read-level and site-level positive (IVT-i)	read-level negative (IVT-i)	read-level negative (IVT-i)	read-level positive (IVT-m)	read-level negative (IVT-m)	read-level negative (IVT-m)	/	/
ENA	PRJEB106788	IVT-m5C_rep1_RNA002	This study	m5C IVT-m	SQK-RNA002	/	/	/	read-level negative	read-level negative	read-level positive	/	/
ENA	PRJEB106788	IVT-m5C_rep2_RNA002	This study	m5C IVT-m	SQK-RNA002	/	/	/	read-level negative	read-level negative	read-level positive	/	/
ENA	PRJEB106788	IVT-NM_rep1_RNA004	This study	unmodified IVT-i & IVT-m	SQK-RNA004	read-level and site-level negative (IVT-i)	read-level and site-level negative (IVT-i)	read-level and site-level negative (IVT-i)	read-level negative (IVT-m)	read-level negative (IVT-m)	read-level negative (IVT-m)	/	/
ENA	PRJEB106788	IVT-m5C_rep1_RNA004	This study	m5C IVT-i & IVT-m	SQK-RNA004	read-level negative (IVT-i)	read-level negative (IVT-i)	read-level and site-level positive (IVT-i)	read-level negative (IVT-m)	read-level negative (IVT-m)	read-level positive (IVT-m)	/	/
ENA	PRJEB106788	IVT-m6A_rep1_RNA004	This study	m6A IVT-i & IVT-m	SQK-RNA004	read-level and site-level positive (IVT-i)	read-level negative (IVT-i)	read-level negative (IVT-i)	read-level positive (IVT-m)	read-level negative (IVT-m)	read-level negative (IVT-m)	/	/
ENA	PRJEB106788	IVT-ac4C_rep1_RNA004	This study	ac4C IVT-i	SQK-RNA004	read-level negative (IVT-i)	read-level negative (IVT-i)	read-level negative (IVT-i)	/	/	/	/	/
ENA	PRJEB106788	IVT-pU_rep1_RNA004	This study	pseudouridine IVT-i & IVT-m	SQK-RNA004	read-level negative (IVT-i)	read-level and site-level positive (IVT-i)	read-level negative (IVT-i)	read-level negative (IVT-m)	read-level positive (IVT-m)	read-level negative (IVT-m)	/	/
ENA	PRJEB106788	IVT-pU_rep2_RNA004	This study	pseudouridine IVT-i & IVT-m	SQK-RNA004	read-level negative (IVT-i)	read-level and site-level positive (IVT-i)	read-level negative (IVT-i)	read-level negative (IVT-m)	read-level positive (IVT-m)	read-level negative (IVT-m)	/	/
ENA	PRJEB106788	Hek293T_WT_RNA004	This study	Hek293T WT	SQK-RNA004	read-level positive (GLORI stoich >80%), site-level model selection	/	/	/	mRNA site-level and stoichiometry benchmarks	mRNA site-level and stoichiometry benchmarks	/	/
ENA	PRJEB106788	Human_Hippocampus_IVT_rep1_RNA004	This study	Human Hippocampus mRNA IVT	SQK-RNA004	read-level negative (GLORI site counterparts)	read-level negative (tRNA counterpart 9-mers)	read-level negative (tRNA counterpart 9-mers)	mRNA IVT FPR	mRNA IVT FPR	mRNA IVT FPR	/	/
ENA	PRJEB106788	Human_Hippocampus_IVT_rep2_RNA004	This study	Human Hippocampus mRNA IVT	SQK-RNA004	read-level negative (GLORI site counterparts)	read-level negative (tRNA counterpart 9-mers)	read-level negative (tRNA counterpart 9-mers)	mRNA IVT FPR	mRNA IVT FPR	mRNA IVT FPR	/	/
ENA	PRJEB106788	Human_Hippocampus_IVT_rep3_RNA004	This study	Human Hippocampus mRNA IVT	SQK-RNA004	read-level negative (GLORI site counterparts)	read-level negative (tRNA counterpart 9-mers)	read-level negative (tRNA counterpart 9-mers)	mRNA IVT FPR	mRNA IVT FPR	mRNA IVT FPR	/	/
ENA	PRJEB106788	Human_Hippocampus_IVT_rep4_RNA004	This study	Human Hippocampus mRNA IVT	SQK-RNA004	read-level negative (GLORI site counterparts)	read-level negative (tRNA counterpart 9-mers)	read-level negative (tRNA counterpart 9-mers)	mRNA IVT FPR	mRNA IVT FPR	mRNA IVT FPR	/	/
ENA	PRJEB106788	Mouse_embryo_IVT_rep1_RNA004	This study	Mouse embryo d7 mRNA IVT	SQK-RNA004	/	/	/	mRNA IVT FPR	mRNA IVT FPR	mRNA IVT FPR	/	/
ENA	PRJEB106788	Mouse_embryo_IVT_rep2_RNA004	This study	Mouse embryo d7 mRNA IVT	SQK-RNA004	/	/	/	mRNA IVT FPR	mRNA IVT FPR	mRNA IVT FPR	/	/
ENA	PRJEB106788	HeLa_total_size-selected_rep1_RNA004	This study	HeLa total in-vitro polyadenylated size-selected	SQK-RNA004	/	read-level positive (tRNA BACS)	read-level positive (tRNA UBS)	/	/	/	/	/
ENA	PRJEB106788	IVT-TRUB1_rep1_RNA004	This study	TRUB1 IVT experiment	SQK-RNA004	/	/	/	/	/	/	/	in-vitro splicing-shaped TRUB1
SRA	PRJNA872027	HeLa_M11A_WT	Mateos et al. 2024	HeLa WT	SQK-RNA002	/	/	/	/	pU stoichiometry benchmark	/	/	/
SRA	PRJNA872027	HeLa_M11B_WT	Mateos et al. 2024	HeLa WT	SQK-RNA002	/	/	/	/	pU stoichiometry benchmark	/	/	/
SRA	PRJNA872027	HeLa_M11C_WT	Mateos et al. 2024	HeLa WT	SQK-RNA002	/	/	/	/	pU stoichiometry benchmark	/	/	/
SRA	PRJNA1256087	AS11	Sethi et al. 2025	HeLa POINT-seq untreated	SQK-RNA004	/	read-level positive (rRNA sites)	/	/	/	/	/	/
SRA	PRJNA1256087	AS12	Sethi et al. 2025	HeLa total polyA selected	SQK-RNA004	/	site-level model selection	/	mRNA site-level and stoichiometry benchmarks	/	mRNA site-level and stoichiometry benchmarks	/	/
SRA	PRJNA1256087	AS16	Sethi et al. 2025	HeLa total polyA selected	SQK-RNA004	/	/	/	/	mRNA stoichiometry benchmarks	/	/	/
SRA	PRJNA1256087	AS14	Sethi et al. 2025	HeLa POINT-seq untreated	SQK-RNA004	/	/	/	/	/	/	/	nascent RNA experiment splicing-shaped TRUB1
SRA	PRJNA1256087	AS26	Sethi et al. 2025	HeLa POINT-seq untreated	SQK-RNA004	/	/	/	/	/	/	/	nascent RNA experiment splicing-shaped TRUB1
SRA	PRJNA1256087	MC008	Sethi et al. 2025	HeLa POINT-seq PlaB 30min	SQK-RNA004	/	/	/	/	/	/	/	nascent RNA experiment splicing-shaped TRUB1
SRA	PRJNA1256087	RH029	Sethi et al. 2025	HeLa POINT-seq PlaB 30min	SQK-RNA004	/	/	/	/	/	/	/	nascent RNA experiment splicing-shaped TRUB1
ENA	PRJEB80229	Hek293_IVT_RNA004	Zou et al. 2025	Hek293 IVT	SQK-RNA004	read-level negative (GLORI site counterparts)	/	/	mRNA IVT FPR	mRNA IVT FPR	mRNA IVT FPR	/	/
ENA	PRJEB80229	HeLa_IVT_RNA004	Zou et al. 2025	HeLa IVT	SQK-RNA004	/	/	/	mRNA IVT FPR	mRNA IVT FPR	mRNA IVT FPR	/	/
aws	SG_NEx	SGNex_Hek293T_directRNA_replicate5_run1	Chen et al. 2025	Hek293 WT	SQK-RNA004	read-level positive (GLORI stoich >80%)	/	/	/	/	/	/	/
ENA	PRJEB40872	HEK293T-WT_rep1	Pratanwanich et al. 2021	Hek293 WT	SQK-RNA002	/	/	/	/	/	/	METTL3 KO differential modification test	METTL3 KO differential modification test
ENA	PRJEB40872	HEK293T-WT_rep2	Pratanwanich et al. 2021	Hek293 WT	SQK-RNA002	/	/	/	/	/	/	METTL3 KO differential modification test	METTL3 KO differential modification test
ENA	PRJEB40872	HEK293T-WT_rep3	Pratanwanich et al. 2021	Hek293 WT	SQK-RNA002	/	/	/	/	/	/	METTL3 KO differential modification test	METTL3 KO differential modification test
ENA	PRJEB40872	HEK293T-Mettl3-KO_rep1	Pratanwanich et al. 2021	Hek293 METTL3 KO	SQK-RNA002	/	/	/	/	/	/	METTL3 KO differential modification test	METTL3 KO differential modification test
ENA	PRJEB40872	HEK293T-Mettl3-KO_rep2	Pratanwanich et al. 2021	Hek293 METTL3 KO	SQK-RNA002	/	/	/	/	/	/	METTL3 KO differential modification test	METTL3 KO differential modification test
ENA	PRJEB40872	HEK293T-Mettl3-KO_rep3	Pratanwanich et al. 2021	Hek293 METTL3 KO	SQK-RNA002	/	/	/	/	/	/	METTL3 KO differential modification test	METTL3 KO differential modification test
ENA	PRJEB72637	HEK_siCtrl_input_rep1	Huang et al. 2024	Hek293 WT	SQK-RNA002	/	/	/	/	/	/	TRUB1 KD differential modification test	TRUB1 KD differential modification test
ENA	PRJEB72637	HEK_siCtrl_input_rep2	Huang et al. 2024	Hek293 WT	SQK-RNA002	/	/	/	/	/	/	TRUB1 KD differential modification test	TRUB1 KD differential modification test
ENA	PRJEB72637	HEK_siTRUB1_input_rep1	Huang et al. 2024	Hek293 TRUB1 KD	SQK-RNA002	/	/	/	/	/	/	TRUB1 KD differential modification test	TRUB1 KD differential modification test
ENA	PRJEB72637	HEK_siTRUB1_input_rep2	Huang et al. 2024	Hek293 TRUB1 KD	SQK-RNA002	/	/	/	/	/	/	TRUB1 KD differential modification test	TRUB1 KD differential modification test
SRA	PRJNA777450	Direct rRNA seq replicate 1	Tavakoli et al. 2023	HeLa WT rRNA	SQK-RNA002	/	read-level positive (rRNA sites)	/	/	/	/	/	/
SRA	PRJNA777450	HeLa mRNA Direct replicate 1	Tavakoli et al. 2023	HeLa WT	SQK-RNA002	/	site-level model selection	/	mRNA site-level and stoichiometry benchmarks	/	mRNA site-level and stoichiometry benchmarks	/	/
SRA	PRJNA777450	HeLa mRNA Direct replicate 2	Tavakoli et al. 2023	HeLa WT	SQK-RNA002	/	site-level model selection	/	mRNA site-level and stoichiometry benchmarks	/	mRNA site-level and stoichiometry benchmarks	/	/
SRA	PRJNA777450	HeLa mRNA Direct replicate 3	Tavakoli et al. 2023	HeLa WT	SQK-RNA002	/	site-level model selection	/	mRNA site-level and stoichiometry benchmarks	/	mRNA site-level and stoichiometry benchmarks	/	/
SRA	PRJNA947135	HeLa mRNA IVT replicate 1	McCormick et al. 2024	HeLa IVT	SQK-RNA002	read-level negative (GLORI site counterparts)	/	/	mRNA IVT FPR	mRNA IVT FPR	mRNA IVT FPR	/	/
SRA	PRJNA947135	HeLa mRNA IVT replicate 2	McCormick et al. 2024	HeLa IVT	SQK-RNA002	read-level negative (GLORI site counterparts)	/	/	mRNA IVT FPR	mRNA IVT FPR	mRNA IVT FPR	/	/
SRA	PRJNA947135	HeLa mRNA IVT replicate 3	McCormick et al. 2024	HeLa IVT	SQK-RNA002	read-level negative (GLORI site counterparts)	/	/	mRNA IVT FPR	mRNA IVT FPR	mRNA IVT FPR	/	/
SRA	PRJNA947135	A549 mRNA IVT replicate 1	McCormick et al. 2024	A549 IVT	SQK-RNA002	/	/	/	mRNA IVT FPR	mRNA IVT FPR	mRNA IVT FPR	/	/
SRA	PRJNA947135	A549 mRNA IVT replicate 2	McCormick et al. 2024	A549 IVT	SQK-RNA002	/	/	/	mRNA IVT FPR	mRNA IVT FPR	mRNA IVT FPR	/	/
SRA	PRJNA947135	HepG2 mRNA IVT replicate 1	McCormick et al. 2024	HepG2 IVT	SQK-RNA002	/	/	/	mRNA IVT FPR	mRNA IVT FPR	mRNA IVT FPR	/	/
GEO	GSE314420	HeLa_PUS7-WT_rep1	Rodell et al. 2025	HeLa WT	SQK-RNA004	/	/	/	/	/	/	PUS7 KD differential modification test	PUS7 KD differential modification test
GEO	GSE314420	HeLa_PUS7-WT_rep2	Rodell et al. 2025	HeLa WT	SQK-RNA004	/	/	/	/	/	/	PUS7 KD differential modification test	PUS7 KD differential modification test
GEO	GSE314420	HeLa_PUS7-WT_rep3	Rodell et al. 2025	HeLa WT	SQK-RNA004	/	/	/	/	/	/	PUS7 KD differential modification test	PUS7 KD differential modification test
GEO	GSE314420	HeLa_PUS7-KD_rep1	Rodell et al. 2025	HeLa PUS7 KD	SQK-RNA004	/	/	/	/	/	/	PUS7 KD differential modification test	PUS7 KD differential modification test
GEO	GSE314420	HeLa_PUS7-KD_rep2	Rodell et al. 2025	HeLa PUS7 KD	SQK-RNA004	/	/	/	/	/	/	PUS7 KD differential modification test	PUS7 KD differential modification test
GEO	GSE314420	HeLa_PUS7-KD_rep3	Rodell et al. 2025	HeLa PUS7 KD	SQK-RNA004	/	/	/	/	/	/	PUS7 KD differential modification test	PUS7 KD differential modification test
SRA	PRJNA563591	RNA010220191_m5C	Begik et al. 2021	m5C IVT-i	SQK-RNA002	read-level negative	read-level negative	read-level and site-level positive	/	/	/	/	/
SRA	PRJNA511582	RNA081120182	Liu et al. 2019	m6A IVT-i	SQK-RNA002	read-level and site-level positive	read-level negative	read-level negative	/	/	/	/	/
SRA	PRJNA1188790	AR98_Human_Hippocampus	Santos-Rodriguez, Srivastava et al. 2026	Human_Hippocampus	SQK-RNA002	/	/	/	/	/	/	Mammalian tissue analyses	Mammalian tissue analyses
SRA	PRJNA1188790	AR99_Human_Hippocampus	Santos-Rodriguez, Srivastava et al. 2026	Human_Hippocampus	SQK-RNA002	/	/	/	/	/	/	Mammalian tissue analyses	Mammalian tissue analyses
SRA	PRJNA1188790	AR90_Human_Cerebellum	Santos-Rodriguez, Srivastava et al. 2026	Human_Cerebellum	SQK-RNA002	/	/	/	/	/	/	Mammalian tissue analyses	Mammalian tissue analyses
SRA	PRJNA1188790	AR93_Human_Cerebellum	Santos-Rodriguez, Srivastava et al. 2026	Human_Cerebellum	SQK-RNA002	/	/	/	/	/	/	Mammalian tissue analyses	Mammalian tissue analyses
SRA	PRJNA1188790	AR89_Human_FrontalCortex	Santos-Rodriguez, Srivastava et al. 2026	Human_FrontalCortex	SQK-RNA002	/	/	/	/	/	/	Mammalian tissue analyses	Mammalian tissue analyses
SRA	PRJNA1188790	AR81_Human_FrontalCortex	Santos-Rodriguez, Srivastava et al. 2026	Human_FrontalCortex	SQK-RNA002	/	/	/	/	/	/	Mammalian tissue analyses	Mammalian tissue analyses
SRA	PRJNA1188790	AR100_Human_Liver	Santos-Rodriguez, Srivastava et al. 2026	Human_Liver	SQK-RNA002	/	/	/	/	/	/	Mammalian tissue analyses	Mammalian tissue analyses
SRA	PRJNA1188790	AR86_Human_Liver	Santos-Rodriguez, Srivastava et al. 2026	Human_Liver	SQK-RNA002	/	/	/	/	/	/	Mammalian tissue analyses	Mammalian tissue analyses
SRA	PRJNA1188790	AR85_Human_Testis	Santos-Rodriguez, Srivastava et al. 2026	Human_Testis	SQK-RNA002	/	/	/	/	/	/	Mammalian tissue analyses	Mammalian tissue analyses
SRA	PRJNA1188790	AR83_Human_Testis	Santos-Rodriguez, Srivastava et al. 2026	Human_Testis	SQK-RNA002	/	/	/	/	/	/	Mammalian tissue analyses	Mammalian tissue analyses
SRA	PRJNA1188790	AR82_Human_SkeletalMuscle	Santos-Rodriguez, Srivastava et al. 2026	Human_SkeletalMuscle	SQK-RNA002	/	/	/	/	/	/	Mammalian tissue analyses	Mammalian tissue analyses
SRA	PRJNA1188790	AR84_Human_SkeletalMuscle	Santos-Rodriguez, Srivastava et al. 2026	Human_SkeletalMuscle	SQK-RNA002	/	/	/	/	/	/	Mammalian tissue analyses	Mammalian tissue analyses
SRA	PRJNA1188790	AR73_Mouse_Hippocampus	Santos-Rodriguez, Srivastava et al. 2026	Mouse_Hippocampus	SQK-RNA002	/	/	/	/	/	/	Mammalian tissue analyses	Mammalian tissue analyses
SRA	PRJNA1188790	AR41_Mouse_Hippocampus	Santos-Rodriguez, Srivastava et al. 2026	Mouse_Hippocampus	SQK-RNA002	/	/	/	/	/	/	Mammalian tissue analyses	Mammalian tissue analyses
SRA	PRJNA1188790	AR80_Mouse_Cerebellum	Santos-Rodriguez, Srivastava et al. 2026	Mouse_Cerebellum	SQK-RNA002	/	/	/	/	/	/	Mammalian tissue analyses	Mammalian tissue analyses
SRA	PRJNA1188790	AR72_Mouse_Cerebellum	Santos-Rodriguez, Srivastava et al. 2026	Mouse_Cerebellum	SQK-RNA002	/	/	/	/	/	/	Mammalian tissue analyses	Mammalian tissue analyses
SRA	PRJNA1188790	AR71_Mouse_FrontalCortex	Santos-Rodriguez, Srivastava et al. 2026	Mouse_FrontalCortex	SQK-RNA002	/	/	/	/	/	/	Mammalian tissue analyses	Mammalian tissue analyses
SRA	PRJNA1188790	AR76_Mouse_FrontalCortex	Santos-Rodriguez, Srivastava et al. 2026	Mouse_FrontalCortex	SQK-RNA002	/	/	/	/	/	/	Mammalian tissue analyses	Mammalian tissue analyses
SRA	PRJNA1188790	AR44_Mouse_Liver	Santos-Rodriguez, Srivastava et al. 2026	Mouse_Liver	SQK-RNA002	/	/	/	/	/	/	Mammalian tissue analyses	Mammalian tissue analyses
SRA	PRJNA1188790	AR78_Mouse_Liver	Santos-Rodriguez, Srivastava et al. 2026	Mouse_Liver	SQK-RNA002	/	/	/	/	/	/	Mammalian tissue analyses	Mammalian tissue analyses
SRA	PRJNA1188790	AR43_Mouse_Testis	Santos-Rodriguez, Srivastava et al. 2026	Mouse_Testis	SQK-RNA002	/	/	/	/	/	/	Mammalian tissue analyses	Mammalian tissue analyses
SRA	PRJNA1188790	AR77_Mouse_Testis	Santos-Rodriguez, Srivastava et al. 2026	Mouse_Testis	SQK-RNA002	/	/	/	/	/	/	Mammalian tissue analyses	Mammalian tissue analyses
SRA	PRJNA1188790	AR74_Mouse_SkeletalMuscle	Santos-Rodriguez, Srivastava et al. 2026	Mouse_SkeletalMuscle	SQK-RNA002	/	/	/	/	/	/	Mammalian tissue analyses	Mammalian tissue analyses
SRA	PRJNA1188790	AR79_Mouse_SkeletalMuscle	Santos-Rodriguez, Srivastava et al. 2026	Mouse_SkeletalMuscle	SQK-RNA002	/	/	/	/	/	/	Mammalian tissue analyses	Mammalian tissue analyses
SRA	PRJNA1188790	AR51_Dog_Hippocampus	Santos-Rodriguez, Srivastava et al. 2026	Dog_Hippocampus	SQK-RNA002	/	/	/	/	/	/	Mammalian tissue analyses	Mammalian tissue analyses
SRA	PRJNA1188790	AR57_Dog_Hippocampus	Santos-Rodriguez, Srivastava et al. 2026	Dog_Hippocampus	SQK-RNA002	/	/	/	/	/	/	Mammalian tissue analyses	Mammalian tissue analyses
SRA	PRJNA1188790	AR46_Dog_Cerebellum	Santos-Rodriguez, Srivastava et al. 2026	Dog_Cerebellum	SQK-RNA002	/	/	/	/	/	/	Mammalian tissue analyses	Mammalian tissue analyses
SRA	PRJNA1188790	AR56_Dog_Cerebellum	Santos-Rodriguez, Srivastava et al. 2026	Dog_Cerebellum	SQK-RNA002	/	/	/	/	/	/	Mammalian tissue analyses	Mammalian tissue analyses
SRA	PRJNA1188790	AR45_Dog_FrontalCortex	Santos-Rodriguez, Srivastava et al. 2026	Dog_FrontalCortex	SQK-RNA002	/	/	/	/	/	/	Mammalian tissue analyses	Mammalian tissue analyses
SRA	PRJNA1188790	AR55_Dog_FrontalCortex	Santos-Rodriguez, Srivastava et al. 2026	Dog_FrontalCortex	SQK-RNA002	/	/	/	/	/	/	Mammalian tissue analyses	Mammalian tissue analyses
SRA	PRJNA1188790	AR97_Dog_Liver	Santos-Rodriguez, Srivastava et al. 2026	Dog_Liver	SQK-RNA002	/	/	/	/	/	/	Mammalian tissue analyses	Mammalian tissue analyses
SRA	PRJNA1188790	AR60_Dog_Liver	Santos-Rodriguez, Srivastava et al. 2026	Dog_Liver	SQK-RNA002	/	/	/	/	/	/	Mammalian tissue analyses	Mammalian tissue analyses
SRA	PRJNA1188790	AR53_Dog_Testis	Santos-Rodriguez, Srivastava et al. 2026	Dog_Testis	SQK-RNA002	/	/	/	/	/	/	Mammalian tissue analyses	Mammalian tissue analyses
SRA	PRJNA1188790	AR59_Dog_Testis	Santos-Rodriguez, Srivastava et al. 2026	Dog_Testis	SQK-RNA002	/	/	/	/	/	/	Mammalian tissue analyses	Mammalian tissue analyses
SRA	PRJNA1188790	AR52_Dog_SkeletalMuscle	Santos-Rodriguez, Srivastava et al. 2026	Dog_SkeletalMuscle	SQK-RNA002	/	/	/	/	/	/	Mammalian tissue analyses	Mammalian tissue analyses
SRA	PRJNA1188790	AR58_Dog_SkeletalMuscle	Santos-Rodriguez, Srivastava et al. 2026	Dog_SkeletalMuscle	SQK-RNA002	/	/	/	/	/	/	Mammalian tissue analyses	Mammalian tissue analyses
SRA	PRJNA1188790	AR87_Bovine_Hippocampus	Santos-Rodriguez, Srivastava et al. 2026	Bovine_Hippocampus	SQK-RNA002	/	/	/	/	/	/	Mammalian tissue analyses	Mammalian tissue analyses
SRA	PRJNA1188790	AR63_Bovine_Hippocampus	Santos-Rodriguez, Srivastava et al. 2026	Bovine_Hippocampus	SQK-RNA002	/	/	/	/	/	/	Mammalian tissue analyses	Mammalian tissue analyses
SRA	PRJNA1188790	AR62_Bovine_Cerebellum	Santos-Rodriguez, Srivastava et al. 2026	Bovine_Cerebellum	SQK-RNA002	/	/	/	/	/	/	Mammalian tissue analyses	Mammalian tissue analyses
SRA	PRJNA1188790	AR68_Bovine_Cerebellum	Santos-Rodriguez, Srivastava et al. 2026	Bovine_Cerebellum	SQK-RNA002	/	/	/	/	/	/	Mammalian tissue analyses	Mammalian tissue analyses
SRA	PRJNA1188790	AR61_Bovine_FrontalCortex	Santos-Rodriguez, Srivastava et al. 2026	Bovine_FrontalCortex	SQK-RNA002	/	/	/	/	/	/	Mammalian tissue analyses	Mammalian tissue analyses
SRA	PRJNA1188790	AR67_Bovine_FrontalCortex	Santos-Rodriguez, Srivastava et al. 2026	Bovine_FrontalCortex	SQK-RNA002	/	/	/	/	/	/	Mammalian tissue analyses	Mammalian tissue analyses
SRA	PRJNA1188790	AR69_Bovine_Liver	Santos-Rodriguez, Srivastava et al. 2026	Bovine_Liver	SQK-RNA002	/	/	/	/	/	/	Mammalian tissue analyses	Mammalian tissue analyses
SRA	PRJNA1188790	AR65_Bovine_Liver	Santos-Rodriguez, Srivastava et al. 2026	Bovine_Liver	SQK-RNA002	/	/	/	/	/	/	Mammalian tissue analyses	Mammalian tissue analyses
SRA	PRJNA1188790	AR70_Bovine_Testis	Santos-Rodriguez, Srivastava et al. 2026	Bovine_Testis	SQK-RNA002	/	/	/	/	/	/	Mammalian tissue analyses	Mammalian tissue analyses
SRA	PRJNA1188790	AR66_Bovine_Testis	Santos-Rodriguez, Srivastava et al. 2026	Bovine_Testis	SQK-RNA002	/	/	/	/	/	/	Mammalian tissue analyses	Mammalian tissue analyses
SRA	PRJNA1188790	AR64_Bovine_SkeletalMuscle	Santos-Rodriguez, Srivastava et al. 2026	Bovine_SkeletalMuscle	SQK-RNA002	/	/	/	/	/	/	Mammalian tissue analyses	Mammalian tissue analyses
SRA	PRJNA1188790	AR88_Bovine_SkeletalMuscle	Santos-Rodriguez, Srivastava et al. 2026	Bovine_SkeletalMuscle	SQK-RNA002	/	/	/	/	/	/	Mammalian tissue analyses	Mammalian tissue analyses
SRA	PRJNA1188790	AR19_Rat_Hippocampus	Santos-Rodriguez, Srivastava et al. 2026	Rat_Hippocampus	SQK-RNA002	/	/	/	/	/	/	Mammalian tissue analyses	Mammalian tissue analyses
SRA	PRJNA1188790	AR20_Rat_Hippocampus	Santos-Rodriguez, Srivastava et al. 2026	Rat_Hippocampus	SQK-RNA002	/	/	/	/	/	/	Mammalian tissue analyses	Mammalian tissue analyses
SRA	PRJNA1188790	AR15_Rat_Cerebellum	Santos-Rodriguez, Srivastava et al. 2026	Rat_Cerebellum	SQK-RNA002	/	/	/	/	/	/	Mammalian tissue analyses	Mammalian tissue analyses
SRA	PRJNA1188790	AR16_Rat_Cerebellum	Santos-Rodriguez, Srivastava et al. 2026	Rat_Cerebellum	SQK-RNA002	/	/	/	/	/	/	Mammalian tissue analyses	Mammalian tissue analyses
SRA	PRJNA1188790	AR3_Rat_FrontalCortex	Santos-Rodriguez, Srivastava et al. 2026	Rat_FrontalCortex	SQK-RNA002	/	/	/	/	/	/	Mammalian tissue analyses	Mammalian tissue analyses
SRA	PRJNA1188790	AR7_Rat_FrontalCortex	Santos-Rodriguez, Srivastava et al. 2026	Rat_FrontalCortex	SQK-RNA002	/	/	/	/	/	/	Mammalian tissue analyses	Mammalian tissue analyses
SRA	PRJNA1188790	AR48_Rat_Liver	Santos-Rodriguez, Srivastava et al. 2026	Rat_Liver	SQK-RNA002	/	/	/	/	/	/	Mammalian tissue analyses	Mammalian tissue analyses
SRA	PRJNA1188790	AR47_Rat_Liver	Santos-Rodriguez, Srivastava et al. 2026	Rat_Liver	SQK-RNA002	/	/	/	/	/	/	Mammalian tissue analyses	Mammalian tissue analyses
SRA	PRJNA1188790	AR29_Rat_Testis	Santos-Rodriguez, Srivastava et al. 2026	Rat_Testis	SQK-RNA002	/	/	/	/	/	/	Mammalian tissue analyses	Mammalian tissue analyses
SRA	PRJNA1188790	AR23_Rat_Testis	Santos-Rodriguez, Srivastava et al. 2026	Rat_Testis	SQK-RNA002	/	/	/	/	/	/	Mammalian tissue analyses	Mammalian tissue analyses
SRA	PRJNA1188790	AR33_Rat_SkeletalMuscle	Santos-Rodriguez, Srivastava et al. 2026	Rat_SkeletalMuscle	SQK-RNA002	/	/	/	/	/	/	Mammalian tissue analyses	Mammalian tissue analyses
SRA	PRJNA1188790	AR35_Rat_SkeletalMuscle	Santos-Rodriguez, Srivastava et al. 2026	Rat_SkeletalMuscle	SQK-RNA002	/	/	/	/	/	/	Mammalian tissue analyses	Mammalian tissue analyses

### Sheet: Orthogonal data used
Method	Source	Modification	Cell line	RNA fraction	Training use	Testing use
GLORI	Liu et al. 2023	m6A	Hek293	polyA+	m6A mRNA sites (stoichiometry > 80%)	Hyperparameter selection on mRNA (exlcuding training sites)
GLORI	Liu et al. 2023	m6A	HeLa	polyA+	/	Stoichiometry and site-level mRNA benchmarks
BACS	Xu et al. 2024	pU	HeLa	polyA+	/	Stoichiometry mRNA benchmarks
BACS	Xu et al. 2024	pU	HeLa	rRNA	/	Stoichiometry rRNA benchmarks
BACS	Xu et al. 2024	pU	HeLa	tRNA	pU tRNA sites (stoichiometry > 80%)	/
BID-seq	Dai et al. 2023	pU	Hek293	polyA+	/	Site-level mRNA benchmarks
BID-seq	Dai et al. 2023	pU	Hek293	rRNA	/	Stoichiometry rRNA benchmarks
PRAISE	Zhang et al. 2023	pU	Hek293	polyA+	/	Site-level mRNA benchmarks
PRAISE	Zhang et al. 2023	pU	Hek293	rRNA	/	Stoichiometry rRNA benchmarks
Mass-spec	Taoka et al. 2018	pU	HeLa	rRNA	pU rRNA sites (stoichiometry > 80%)	Stoichiometry rRNA benchmarks
UBS-seq	Dai et al. 2024	m5C	HeLa	polyA+	/	Hyperparameter selection on mRNA
UBS-seq	Dai et al. 2024	m5C	Hek293	polyA+	/	Stoichiometry and site-level mRNA benchmarks
UBS-seq	Dai et al. 2024	m5C	HeLa	tRNA	m5C tRNA sites (stoichiometry > 80%)	/
